# Connectome-based spatial statistics enabling large-scale population analyses of human connectome across cohorts

**DOI:** 10.64898/2026.04.09.717492

**Authors:** Tengfei Li, Xifeng Wang, Martin Cole, Zehui Sun, Zhiwen Jiang, Xinjie Qian, Shan Gao, Tianyou Luo, Maxime Descoteaux, Jason L. Stein, Xiao Wang, Thomas E. Nichols, Heping Zhang, Zhengwu Zhang, Hongtu Zhu

## Abstract

Large-scale population analyses of structural connectome organization remain challenging because of cross-subject alignment, pathway interpretability and computational burden. No widely adopted standard exists for systematic evaluation across processing methods. We developed connectome-based spatial statistics (CBSS), a scalable framework for anatomically aligned and functionally informed quantification of white-matter microstructure that yields atlas-defined pathways organized into *13* functional networks. Using data from *56,510* UK Biobank participants together with five independent lifespan cohorts, we evaluated the streamline-, voxel– and network-level measures in the aspects of reliability, heritability, structure–function coupling, cognitive and behavioral prediction, brain aging patterns and lifespan trajectories across cohorts. The systematic evaluation workflow compares population-level white-matter representations across methods, spatial scales, tasks and datasets. The results support CBSS as a common connectome reference for large-scale, cross-cohort diffusion MRI studies.
