## SupplementaryTable1 for "Connectome-based spatial statistics enabling large-scale population analyses of human connectome across cohorts"

### Sheet: 96Var_UKB
Paper_Abbr	UKB_Field_ID	UKB_field_name	Note
Age	21003	Age_img	(instancing 2)
apoe4	100314	apoe4	Extracted from SNP
edu	6138	edu	(>=University)
race	21000	race	(White/non-White)
sex	31	sex
Alcohol_status	20117	Alcohol_drinker_status
Alcohol_freq_less	1558	Alcohol_intake_frequency
Alcohol_versus_10y_previous	1628	Alcohol_intake_versus_10_years_previously
Alcohol_with_meals	1618	Alcohol_usually_taken_with_meals
Beer_cider	1588	Average_weekly_beer_plus_cider_intake
Champagne_whitewine	1578	Average_weekly_champagne_plus_white_wine_intake
fortified_wine	1608	Average_weekly_fortified_wine_intake
Red_wine	1568	Average_weekly_red_wine_intake
Spirits	1598	Average_weekly_spirits_intake
Beef	1369	Beef_intake
Bread	1438	Bread_intake
Cereal	1458	Cereal_intake
Cheese	1408	Cheese_intake
Childhood_sunburn	1737	Childhood_sunburn_occasions
Coffee	1498	Coffee_intake
Cooked_veget	1289	Cooked_vegetable_intake
Current_tobacco	1239	Current_tobacco_smoking
Mobile_phone	1140	Difference_in_mobile_phone_use_compared_to_two_years_previously
Dried_fruit	1319	Dried_fruit_intake
Drive_faster	1100	Drive_faster_than_motorway_speed_limit
Moderate_activity	894	Duration_of_moderate_activity
Walk_duration	874	Duration_of_walks
Ski	1727	Ease_of_ski_tanning
Ever_smoked	20160	Ever_smoked
Smoke_homeExposure	1269	Exposure_to_tobacco_smoke_at_home
Smoke_outExposure	1279	Exposure_to_tobacco_smoke_outside_home
Solarium_sunlamp	2277	Frequency_of_solarium.sunlamp_use
Fresh_fruit	1309	Fresh_fruit_intake
Hair_colour	1747	Hair_colour
SpeakerphoneUse	1130	Hands.free_device.speakerphone_use_with_mobile_phone_in_last_3_month
Hot_drink	1518	Hot_drink_temperature
Lamb.mutton	1379	Lamb.mutton_intake
Mobile_phone_useLength	1110	Length_of_mobile_phone_use
Dietary_changes	1538	Major_dietary_changes_in_the_last_5_years
NonOily_fish	1339	Non.oily_fish_intake
Moderate_physicalAct	884	Number_of_days_per_week_of_moderate_physical_activity_10more_minutes
Vigorous_physicalAct	904	Number_of_days_per_week_of_vigorous_physical_activity_10more_minutes
Walk_days_week	864	Number_of_days_per_week_walked_10_more_minutes
Oily_fish	1329	Oily_fish_intake
Computer_games	2237	Plays_computer_games
Pork	1389	Pork_intake
Poultry	1359	Poultry_intake
Processed_meat	1349	Processed_meat_intake
Salad	1299	Salad_raw_vegetable_intake
Salt	1478	Salt_added_to_food
Skin_colour	1717	Skin_colour
Household_smoker	1259	Smoking_or_smokers_in_household
SmokingStatus	20116	Smoking_status
Tea	1488	Tea_intake
OutdoorSummer	1050	Time_spend_outdoors_in_summer
DrivingTime	1090	Time_spent_driving
Outdoor_winter	1060	Time_spent_outdoors_in_winter
Computer_time	1080	Time_spent_using_computer
TV_time	1070	Time_spent_watching_TV
Sun_uv_protection	2267	Use_of_sun_uv_protection
MobilePhone_headSide	1150	Usual_side_of_head_for_mobile_phone_use
Walk_pace	924	Usual_walking_pace
Diet_variation	1548	Variation_in_diet
Water	1528	Water_intake
MobilePhone_last3month	1120	Weekly_usage_of_mobile_phone_in_last_3_months
Mood_swings	1920	Mood_swings
Miserableness	1930	Miserableness
Irritability	1940	Irritability
Sensitivity	1950	Sensitivity
Fed-up	1960	Fed-up_feelings
Nervous	1970	Nervous_feelings
Worrier_anxious	1980	Worrier_anxious_feelings
Tense	1990	Tense
WorryAfterEmbarrass	2000	Worry_too_long_after_embarrassment
SuferNerve	2010	Suffer_from_nerve
Neuroticism_score	20127	Neuroticism_score
Loneliness	2020	Loneliness
Guilty	2030	Guilty_feelings
Risk_taking	2040	Risk_taking
depressed_2weeks	2050	Frequency_of_depressed_mood_in_last_2_weeks
Unenthusiasm_disinterest_2weeks	2060	Frequency_of_unenthusiasm_disinterest_in_last_2_weeks
Tense_restlessness_2weeks	2070	Frequency_of_tenseness_restlessness_in_last_2_weeks
Tiredness_lethargy_2weeks	2080	Frequency_of_tiredness_lethargy_in_last_2_weeks
Mental_doctor	2090	Seen_doctor_for_nerves_anxiety_tension_or_depression
Mental_psychiatrist	2100	Seen_a_psychiatrist_for_nerves_anxiety_tension_or_depression
IllnessInjury_bereavementStress_2years	6145	Illness_injury_bereavement_stress_in_last_2_years
Time_alpha_numeric	6350	Alphanumeric_path
Digit_matches	23324	Digit_matches
Digits_remembered	4282	Digits_remembered
Fluid_intelligence	20016	Fluid_intelligence_score
Incorrect_pair_matching	399	Incorrect_pair_matching
Numeric_path	6348	Numeric_path
Prospective_memory	20018	Prospective_memory
Puzzles_solved	6373	Puzzles_solved
Time_to_identify_matches	20023	Time_to_identify_matches
Tower_rearranging	21004	Tower_rearranging
